# Elaboration of the Homer1 Recognition Landscape Reveals Incomplete Divergence of Paralogous EVH1 Domains

**DOI:** 10.1101/2024.01.23.576863

**Authors:** Avinoam Singer, Alejandra Ramos, Amy E. Keating

## Abstract

Short sequences that mediate interactions with modular binding domains are ubiquitous throughout eukaryotic proteomes. Networks of Short Linear Motifs (SLiMs) and their corresponding binding domains orchestrate many cellular processes, and the low mutational barrier to evolving novel interactions provides a way for biological systems to rapidly sample selectable phenotypes. Mapping SLiM binding specificity and the rules that govern SLiM evolution is fundamental to uncovering the pathways regulated by these networks and developing the tools to manipulate them. We used high-throughput screening of the human proteome to identify sequences that bind to the Enabled/VASP homology 1 (EVH1) domain of the postsynaptic density scaffolding protein Homer1. In doing so, we expanded current understanding of the determinants of Homer EVH1 binding preferences and defined a new motif that can facilitate the discovery of additional Homer-mediated interactions. Interestingly, the Homer1 EVH1 domain preferentially binds to sequences containing an N-terminally overlapping motif that is bound by the paralogous family of Ena/VASP actin polymerases, and many of these sequences can bind to EVH1 domains from both protein families. We provide evidence from orthologous EVH1 domains in pre-metazoan organisms that the overlap in human Ena/VASP and Homer binding preferences corresponds to an incomplete divergence from a common Ena/VASP ancestor. Given this overlap in binding profiles, promiscuous sequences that can be recognized by both families either achieve specificity through extrinsic regulatory strategies or may provide functional benefits via multi-specificity. This may explain why these paralogs incompletely diverged despite the accessibility of further diverged isoforms.

**Impact Statement:** Short linear motifs bind to structurally conserved domains to mediate many protein interactions. Current definitions of motifs, using regular expressions, are over simplified and do not capture what is required for binding. Unbiased proteome interaction screens can refine these definitions. For EVH1 domains considered in this work, screening elucidated Homer1 binding requirements and revealed a residual overlap of specificity of two anciently diverged families, highlighting both opportunities and challenges of multi-specificity in domain-motif interactions.
