## Supplementary Table 4 for "Elaboration of the Homer1 Recognition Landscape Reveals Incomplete Divergence of Paralogous EVH1 Domains"

### Sheet: EVH1 Domains
Protein	Sequence	Purpose
Homer1	MHHHHHHSSGVDLGTENLYFQSNAMGEQPIFSTRAHVFQIDPNTKKNWVPTSKHAVTVSYFYDSTRNVYRIISLDGSKAIINSTITPNMTFTKTSQKFGQWADSRANTVYGLGFSSEHHLSKFAEKFQEFKEAA	BLI
ENAH	MHHHHHHSSGVDLGTENLYFQSNAMSEQSICQARAAVMVYDDANKKWVPAGGSTGFSRVHIYHHTGNNTFRVVGRKIQDHQVVINCAIPKGLKYNQATQTFHQWRDARQVYGLNFGSKEDANVFASAMMHALEVL	BLI
ddEVH1	MSETAIFNATGQVFTYSPQTRNWVPSSNVPATLQMYFNSGANTYRVIGRAGDDPNNFLINFAVKSEVVYSRASEIFHQFTDQRTHFGINFTSKQDADTFGGGFENVLRSLKGGPQGSGSGHHHHHHGSGSGS	BLI
coHomer	MHHHHHHSSGVDLGTENLYFQSNAMSEQKIYTTTGHVFHLDPVSKTDWVGVAADALTISLYRDESRRTCRIVSMFQSKAVINCFITPGMTLVKSSSKFGQWEDVRANVLYGVGFNSEGELDTFASQFENAAATT	BLI
Homer1	MGEQPIFSTRAHVFQIDPNTKKNWVPTSKHAVTVSYFYDSTRNVYRIISLDGSKAIINSTITPNMTFTKTSQKFGQWADSRANTVYGLGFSSEHHLSKFAEKFQEFKEAARLAKEGSGSGHHHHHHGSGSGSGLNDIFEAQKIEWHEGSG	Surface Display, Array
Homer1_G89N	MGEQPIFSTRAHVFQIDPNTKKNWVPTSKHAVTVSYFYDSTRNVYRIISLDGSKAIINSTITPNMTFTKTSQKFGQWADSRANTVYGLNFSSEHHLSKFAEKFQEFKEAARLAKEGSGSGHHHHHHGSGSGSGLNDIFEAQKIEWHEGSG	Surface Display
Homer1_W24A	MGEQPIFSTRAHVFQIDPNTKKNAVPTSKHAVTVSYFYDSTRNVYRIISLDGSKAIINSTITPNMTFTKTSQKFGQWADSRANTVYGLGFSSEHHLSKFAEKFQEFKEAARLAKEGSGSGHHHHHHGSGSGSGLNDIFEAQKIEWHEGSG	Surface Display
ENAH	MSEQSICQARAAVMVYDDANKKWVPAGGSTGFSRVHIYHHTGNNTFRVVGRKIQDHQVVINCAIPKGLKYNQATQTFHQWRDARQVYGLNFGSKEDANVFASAMMHALEVLNSQETGSGSGHHHHHHGSGSGSGLNDIFEAQKIEWHEGSG	Array
ddEVH1	MSETAIFNATGQVFTYSPQTRNWVPSSNVPATLQMYFNSGANTYRVIGRAGDDPNNFLINFAVKSEVVYSRASEIFHQFTDQRTHFGINFTSKQDADTFGGGFENVLRSLKGGPQGSGSGHHHHHHGSGSGSGLNDIFEAQKIEWHEGSG	Array
Homer1_ENAHLike	MGEQPIFSTRAHVMQYDPNTKKNWVPTSKHAVTVSYFYDSTRNVYRIISLDGSKAIINSTITPNMTFTKTSQKFGQWRDSRANTVYGLNFSSEHHLSKFAEKFQEFKEAARLAKEGSGSGHHHHHHGSGSGSGLNDIFEAQKIEWHEGSG	Array
ENAH_HomerLike	MSEQSICQARAAVFVIDDANKKWVPAGGSTGFSRVHIYHHTGNNTFRVVGRKIQDHQVVINCAIPKGLKYNQATQTFHQWADARQVYGLGFGSKEDANVFASAMMHALEVLNSQETGSGSGHHHHHHGSGSGSGLNDIFEAQKIEWHEGSG	Array
